# Arabidopsis *mlo3* mutant plants exhibit spontaneous callose deposition and signs of early leaf senescence

**DOI:** 10.1101/558122

**Authors:** Stefan Kusch, Susanne Thiery, Anja Reinstädler, Katrin Gruner, Krzysztof Zienkiewicz, Ivo Feussner, Ralph Panstruga

## Abstract

The family of Mildew resistance Locus O (MLO) proteins is best known for its profound effect on the outcome of powdery mildew infections: when the appropriate MLO protein is absent, the plant is fully resistant to otherwise virulent powdery mildew fungi. However, most members of the MLO protein family remain functionally unexplored. Here, we investigate *Arabidopsis thaliana MLO3*, the closest relative of *AtMLO2, AtMLO6* and *AtMLO12*, which are the Arabidopsis *MLO* genes implicated in the powdery mildew interaction. The co-expression network of *AtMLO3* suggests association of the gene with plant defense-related processes such as salicylic acid homeostasis. Our extensive analysis shows that *mlo3* mutants are unaffected regarding their infection phenotype upon challenge with the powdery mildew fungi *Golovinomyces orontii* and *Erysiphe pisi*, the oomycete *Hyaloperonospora arabidopsidis*, and the bacterial pathogen *Pseudomonas syringae* (the latter both in terms of basal and systemic acquired resistance), indicating that the protein does not play a major role in the response to any of these pathogens. However, *mlo3* genotypes display spontaneous callose deposition as well as signs of early senescence in six-or seven-week-old rosette leaves in the absence of any pathogen challenge, a phenotype that is reminiscent of *mlo2* mutant plants. We hypothesize that de-regulated callose deposition in *mlo3* genotypes is the result of a subtle transient aberration of salicylic acid-jasmonic acid homeostasis during development.
