## Supplementary File 4 for "Arabidopsis *mlo3* mutant plants exhibit spontaneous callose deposition and signs of early leaf senescence"

### Sheet: Summary
AtMLO2 AtMLO3 co-expression network - 79 genes
Motif	Sequence	Width	Sites	llr	E-value
1	TYTTTTTTTTYTTTK	15	131	1238	1.4e-30
2	TCCAVMRYCRACBCHMCCDYMWCCWCC	27	35	494	2.5e-15
3	WTCWYCADCYTCTTC	15	34	406	0.00015
4	YAGDGTYKWACMCGCGGTWTWCBGM	25	8	174	1.8
5	AHCMRAMCAAAYCKRTHCHCC	21	24	340	0.0001
AtMLO2 AtMLO3 co-expression network - with GO-terms plant defense - 27 genes
Motif	Sequence	Width	Sites	llr	E-value
6	KWTSAKCSAWCGACGTDKKCC	21	13	212	1.1e-05
7	WDARCAAAAAAAAAA	15	44	442	0.0051
8	SASGCGGTAWACYRCGGRTBAAAHHCTAG	29	8	183	0.032
Alignments of the motifs as reported by MEME v5.0.4 are in the sheets Motif1 - Motif8
command:
meme input.fasta -dna -oc . -nostatus -time 18000 -mod anr -nmotifs 20 -minw 6 -maxw 50 -objfun classic -revcomp -markov_order 0

### Sheet: Motif1
Sequence name	Strand	Start	P-value		Site
-------------	------	-----	--------		---------------
AT4G26070	+	239	1.74e-07	TTTTTCTATT	TCTTTTTTTTTTTTG	GAAAAATGAA
AT4G23180	-	866	1.74e-07	AACTCTAAAG	TCTTTTTTTTTTTTG	ATCAAAAAAA
AT4G08850	-	257	1.74e-07	GTATTGTATG	TTTTTTTTTTCTTTG	TATTGAATTG
AT3G18370	+	718	1.74e-07	TTTCTCAACC	TCTTTTTTTTTTTTG	ATCAGCATAT
AT5G63410	-	584	4.49e-07	GTGTAACACT	TCTTTTTTTTTTTTT	GACAATCATG
AT5G17880	-	911	4.49e-07	TAGTGGCTAT	TTTTTTTTTTCTTTT	CCGAAAACGG
AT4G25940	+	705	4.49e-07	GCATTACCTT	TCTTTTTTTTTTTTT	TTTTTGGACA
AT2G43850	+	429	4.49e-07	GTTGAGAATC	TTTTTTTTTTCTTTT	TTCTTGTTTT
AT2G40270	-	730	4.49e-07	TCCTTGAGAA	TCTTTTTTTTTTTTT	TTGGACAAAA
AT2G31880	-	927	4.49e-07	TGTTTCGTGG	TTTTTTTTTTCTTCT	AAAACTTTAT
AT1G74680	-	52	4.49e-07	GCATGATTCT	TCTCTTCTTCCTTCG	TTTCCTCTAG
AT1G11330	-	490	4.49e-07	AAATTACCTC	TCTTTTTTTTTTTTT	CATATTGCCA
AT4G26070	-	725	6.36e-07	TTGTTTTTAA	TCTCTTTTTTTTTTT	GGTCAAACAA
AT4G21380	-	872	6.36e-07	AAAGTCTTCT	TCTTCTTTTTTTTTG	TCAGGCTTTC
AT5G11250	+	985	8.53e-07	TCTTTACTCT	TTTTTTTTTCCTTTT	T
AT5G02290	+	377	8.53e-07	GTAAATCAAG	TCTTTTTTTTCTTGG	TCAAGAAATC
AT4G26090	+	351	1.19e-06	GTCTTTAAAC	TCTCTTTTTTCCTCT	CCTCATTATT
AT5G02290	+	51	1.54e-06	TCTTGTAATT	TTTTTTTTCTCTTTG	CTAAATAATT
AT4G25940	+	648	1.54e-06	GGTAAAATAG	TTTTTTTTTTTTTTT	AAATCAGATT
AT1G25390	+	411	1.54e-06	ACTAAGAGTA	TCTCTTCTCTCTTTG	TCACAACTTG
AT4G21380	+	570	1.74e-06	ACGACCCCTT	TCTTTTTTGTCTTCG	GAGAATGCGG
AT1G13110	-	594	2.52e-06	ATAGGCAGTT	TCTTCTCTTCTTTTG	GCAAATAATG
AT4G01010	-	483	2.84e-06	ACTCATGAAA	TCTTGTTTTTTTTTG	TAGATAAAAG
AT4G26070	+	539	3.27e-06	AGTTTAGTTT	TCTTCTTTTCCTTTC	GTACAAGTTA
AT2G23200	+	918	3.27e-06	TCAACTCCAG	TCTTCTTTCTTTTTG	TTCCACCAAT
AT2G03530	-	971	3.27e-06	GTACCTAACA	TTTCTTTTTCTTTCT	CCTTTCTTTC
AT4G01010	+	975	3.78e-06	AATAATTCCC	TCTCTTTTGTCTTTT	ATTGTAAAAT
AT1G21270	-	817	3.78e-06	GTCTCGGTCC	TCTCTTCTTTTCTCG	ATATTACAAG
AT3G18370	+	175	4.29e-06	CAAATTGACA	TTTTTTCTTTCTTTC	TTAAGGTCTT
AT5G11250	+	690	4.84e-06	AAGCCTTTGA	TCTCCTTCTTCTTCT	TGTGTTATAT
AT4G23610	+	195	4.84e-06	ACCTTCTCCT	TCTTCTTTTTTTTTC	AATTTGCAAC
AT3G48090	+	555	4.84e-06	CCTAGACTTT	TTTTTGTTTCTTTTG	TTAATTTAGT
AT1G03290	+	672	4.84e-06	CTTTTTGTAA	TTTTTGTTTCTTTCG	TAAATTAGAT
AT2G40600	+	878	5.66e-06	ACTACAAAGG	TTTTTTTTTTTTTCC	TTACACAAAG
AT2G23680	-	763	5.66e-06	AACAATGATT	TTTTTTTTTTCGTTT	TTTCTTCAAA
AT2G19130	-	209	5.66e-06	TACACCCTCT	GCTTTTTTTTTTTTG	CTTTTTTTTA
AT4G21380	-	977	6.3e-06	TACCTTGCT	TTTTTTCTTTTCTTG	GTCTTCTTGT
AT4G21380	-	527	7.07e-06	TTCCTGACTT	TTTCTTTTTTTCTCT	AACTCTAAAT
AT3G56710	-	584	7.07e-06	CCTTAGTTTG	TTTTTTCCTTCTTTT	CGTATTAGAT
AT5G02290	+	74	8.07e-06	TGCTAAATAA	TTTTTTTTTTTGTTG	ATTTAGTAGT
AT4G26070	-	962	8.07e-06	CGACGAATGG	TCTTCTTCTCTTTTG	ATTGTGAAGT
AT3G14620	-	498	8.07e-06	GAGACCTGGT	TCTTTGTTGCCTTTG	AGAGCCCGTC
AT1G70160	+	377	8.07e-06	GACAAAAACA	TCTCTTTTTTCTTCA	TCTTTGGGGC
AT3G04210	+	657	8.96e-06	ACTAGATGAT	TTTTCGTTTTTTTCT	GATTGCTAAA
AT5G52750	+	382	1e-05	TTTAATTCCT	TTTTTGTTTTCTTGT	TAATAACATG
AT1G21250	-	119	1e-05	AACTCACTAC	TTTCCTCTCCCTTTG	TCTAATTGAA
AT1G13110	+	145	1e-05	AATAATGTTC	TTTCTTTTTTTGTCG	ACATCTATAT
AT5G38210	-	463	1.13e-05	CAATAGTTAG	TTTTTTTTTTCATTT	CAAAACTAAA
AT5G04930	+	950	1.13e-05	AGTATTAATT	TTTTCTCTTTCTTGT	ATTACGTTTA
AT4G26090	-	679	1.13e-05	TTCATATTTG	TCTCGGCTTTCTTCT	CAGTTTATCT
AT4G08850	-	487	1.13e-05	TTATTATTAT	TCTTTTTTTTTATTT	TTTAATCTCG
AT3G56710	+	410	1.13e-05	TACACAACCT	TTTTTTTTTTCATCT	AACATCAATT
AT3G48090	+	246	1.26e-05	AAGAGATACA	TTTTTTTTTTCTTTA	CATGAGAGAT
AT3G26220	-	728	1.26e-05	ATGTTGAGCA	TTTCTCTTTTCTTTT	TAGTGATGAA
AT2G40600	+	778	1.26e-05	TTTATTGGAT	TTTTTTCTTCTCTTT	ATAAGCCAAT
AT1G21250	-	634	1.26e-05	ATCACAACAT	GCTCTGTTTTCTTCT	GATGCTTTTA
AT5G19250	-	429	1.4e-05	CATGCAACAC	TCTCCTCTTCTCTTT	TATCTCCCCC
AT4G14365	+	785	1.4e-05	ACTAGATTTA	TTTTTGTTTTTTTCC	TATGAAAGTT
AT4G01010	-	177	1.4e-05	ACACTTTCTG	TTTGTTTTTTCTTTT	ATATAATTTT
AT3G56410	+	768	1.56e-05	TGATGAGTGA	TTTGTTCTTTCTTCG	AATAAAACAG
AT3G26210	-	700	1.56e-05	TTCACTTTCA	TTTCTTCTCTCTTTC	ATCTCTGCCG
AT4G29050	+	789	1.71e-05	CAGGTGATTG	TCTTTTTCTCTCTCT	CCTGCGCCAT
AT5G24210	+	53	1.9e-05	CCATATATTT	TTTCCTCTCCTTTTG	TAAGTCGAAT
AT4G23810	+	877	1.9e-05	AATTTGAAAG	TTTTGTCTCTCTTTT	AAAAAGAAAT
AT3G56400	-	323	1.9e-05	ACTAATTAAC	TCTTTTTTTTTTGTT	AAGTTAGACT
AT1G73805	-	603	1.9e-05	CTTCGAAGAA	TTTTTGTTCCTTTCT	TTATCTTGTA
AT5G53130	+	565	2.09e-05	CATGATTGAC	TCTTTTTTTTTGTGT	GCAAACAAAT
AT5G19250	-	738	2.09e-05	AAGTTTTAAC	TCTTTTTTTTCTTAC	ACCATATTCA
AT4G29050	+	724	2.09e-05	GCTATTTTTA	TTTCGTTTTCCCTCT	CTTGGTGGAT
AT4G13510	-	657	2.09e-05	ATTTCGAATT	TCTTCTTCTTCGTTT	AGCCACAGGG
AT3G56410	-	815	2.09e-05	TCAAATTTGC	TTTTTTTTTTTATTT	TCTGTTTTTA
AT3G48090	-	227	2.09e-05	AAAAAATGTA	TCTCTTCTCCTCTCT	AATGAATCCA
AT1G73805	+	253	2.09e-05	TATAAGACTT	TCTTTCCTTCTTTCT	TATTTGCTTA
AT4G26090	-	251	2.3e-05	GTGCAATGAA	CCTTTTTTTCTTTCG	ATCAAATCTC
AT4G08850	+	645	2.3e-05	AGTCTGAAGA	TCTTTTTTTCCCTTA	CTGCTCTTGT
AT3G29400	-	72	2.3e-05	TTCAAAATGA	TTTTTTTTTTTTTTA	GTTTTTGGAT
AT2G19130	+	581	2.3e-05	AAATACATTT	TTTTTTCTTTTATTG	TTGTATTGAT
AT5G02290	-	489	2.54e-05	TGAAATTGAC	TTTTTGTTTTCATCT	CTGTCTAATG
AT3G29400	-	391	2.54e-05	GTTCGATTAA	ATTTTTTTTTCTTCG	ATTTTGATTT
AT1G73805	+	296	2.54e-05	ATAGTTCAAT	TTTTTGTTTTCTTGC	TTAAAGAAAA
AT1G11330	+	100	2.78e-05	CTTAGAAAAA	TCTTTGTTGTCTTGT	TAGTAATTGT
AT3G60420	-	924	3.04e-05	TAAAGAACAA	TTTTTTTTGTCGTTT	CAGCAGTTTG
AT2G23680	+	127	3.04e-05	AATGTTTTAG	TTTTTGGTTTCTTTG	GGGTTAAAAC
AT1G10340	-	158	3.04e-05	ATTTGGGTTT	TCTTGTTTTTCTTAT	AACACAAGTT
AT5G17880	-	167	3.33e-05	AATGACACTA	TTTCTCTCTTCTTTG	TATATACTAG
AT2G01670	+	768	3.33e-05	GTAATAAAGG	TTTTTTTTTTTTGTT	AAAGATGTAA
AT1G21270	-	573	3.33e-05	AACTTCATCT	TCTCCTTCTCTCTTT	GTCTCACTAA
AT5G63410	+	981	3.62e-05	TATGCAAAAA	GCTTTGTCTTCTTTT	TATAA
AT2G40600	+	686	3.62e-05	TAGCTTAGCC	TTTTTTTTCTCTTAT	TTACGAATTA
AT1G74680	+	837	3.62e-05	TTGACAATAT	GTTTCTTCTTCTTTG	AAGTGTCGTT
AT4G26090	-	138	3.93e-05	CATCCACCGG	TTTTTGTTTTCTGCT	AAACGTGGGA
AT3G60420	+	774	3.93e-05	GGTTCAGTTA	TTTTCCTTTTCTTCC	ACAAATTTTA
AT3G26210	-	556	3.93e-05	TTCATCTCTC	ATTCTTTTTTCTTTT	ATATTTTGTG
AT2G31880	+	520	3.93e-05	TTTATAATGG	TTTTTTCTTCTTTAG	ACTTTAATTA
AT1G11330	+	153	3.93e-05	AGTACACTAA	TTTGCTTTTTTTTTT	ATTGTAATGG
AT1G10340	+	490	3.93e-05	GAGTGAAATA	TCTCGTTTGCTTTCT	CATATTTGTT
AT1G03290	-	353	3.93e-05	GTCGTCTTCC	TCTTCTTCTTCTTCA	CCACCCGAAG
AT4G21380	-	853	4.29e-05	TTTTTGTCAG	GCTTTCTTTCCTTTT	CCAATAGTCA
AT3G14620	+	521	4.29e-05	GAACCAGGTC	TCTTTCTTCCCCTTT	GGATGGGGAC
AT2G37710	+	810	4.29e-05	GCCTAAAACA	TCTTCTTTTTTATGG	TTACAGCATA
AT1G18570	+	654	4.29e-05	ATTCATTCTA	TTTTTTCCCCTTTTT	TTGCTACTAT
AT5G40170	+	58	4.64e-05	ATAATATGTG	TCTTCTCTTTCTTAC	ACATATAACT
AT3G60420	+	456	4.64e-05	ATCTTGTAGT	TCGTTTTTTTTTTTG	GGATGGGAAA
AT3G29400	-	94	4.64e-05	CCGGAAAATA	TCTCTTTCTCTCTTC	AAAATGATTT
AT3G17700	-	836	4.64e-05	TACATGGCTG	TTTCCGTTTCTTTGT	CTTAATTAAC
AT1G66880	+	845	4.64e-05	ATGGACACAT	GTTTGGTTTTCTTTG	ATGTGGTTAC
AT5G53130	-	958	5.03e-05	TGCTATTTTA	TCATTTTTTTCTTCG	ATTTTCTTAA
AT5G39020	-	52	5.03e-05	TAATTAGTAC	TTTCCTTTTTTTTAT	ATGAAGGCGG
AT5G11250	-	634	5.03e-05	CCACCTCCTC	TCTTGTTTCCTGTTG	TGTTCTTCAG
AT5G02290	+	221	5.03e-05	ATTTTAATTT	TTTCTGTTTTTATTT	TGGTGAAATT
AT1G21250	-	960	5.03e-05	GTCTCGGTCT	TCTCGTCTTTTATTG	ATATCTTGTT
AT5G63410	-	918	5.44e-05	TAATAGTTAT	TTTCTTTTTTTATTC	GGTATACATT
AT2G23680	+	406	5.44e-05	ACTACTTTGA	TTTGTTTTCTTTTTT	TTACTTACAT
AT2G23200	+	740	5.44e-05	TTGAAGTGTA	ACTCTTCTTTCCTTG	ACTTGGGAAT
AT4G25940	-	266	5.88e-05	TTTTCGATCC	CCTCCTCTTTTTTTT	ACAATGATAC
AT3G17700	-	976	5.88e-05	TGTCCGTGAG	GCTTCTCTCTCCTCT	GTGTTTTTAA
AT5G53550	+	938	6.34e-05	TGTTACCCTA	CTTTTTTTCTTTTCG	GTGACGTAAC
AT5G24210	-	177	6.34e-05	TTTTCTTCTA	TTTTTGTTTTTTGTT	ATTCATAGTA
AT4G23180	+	98	6.34e-05	CTCGGTTTTA	TTTTCTCTTTCCTTA	TGTATATGTG
AT4G33050	+	880	6.85e-05	CCTCTCACTA	TTTTGTCTCTTTTGG	TAATATTCAA
AT3G29400	-	23	6.85e-05	GTTTTGTGTT	GTTTCTTTTCTCTCT	ATAAGACCAC
AT1G21250	-	258	6.85e-05	TTTTTGTAAA	ACTCTTCTTCTTTTT	ATTAAACGCA
AT5G52760	+	532	7.36e-05	ACTTGTTACC	TTTTTGTTGTTGTTG	TTCTTAATGA
AT4G19660	-	105	7.36e-05	TACTGCGTTT	TCTTGTTCTTCTTCA	TCATCGTCCC
AT3G56710	+	289	7.36e-05	CATAGACATT	TTTTTTGTGTCTTTT	AGAAAACATA
AT5G44870	-	394	7.91e-05	TAATTGGGAT	TTTTTTTTGTTATTT	ACTTATTTTT
AT4G02410	+	865	8.52e-05	AATCAAAGCC	TTTCTGTCTTTGTCT	TCGTGAGTCT
AT3G18370	+	463	8.52e-05	CAATAACTGA	TTTTTTTTTGTTTGG	TAAGAAACAT
AT4G23180	+	148	9.13e-05	TTTGATTGCC	TTTTTTCTCGTTTTG	GAATAGTCAT
AT1G67470	-	794	9.78e-05	ATCAAAACAT	TCCCCTTTTTTTTTT	TGATAAACAC
AT4G26070	+	136	0.000105	CTTCCACTAA	TCTTTTGTCCTTTTC	ATGATTTATA

### Sheet: Motif2
Sequence name	Strand	Start	P-value		Site
-------------	------	-----	--------		---------------
AT4G14365	+	414	4.53e-12	CTGATTCAGT	TCCAACACCAACTCAACCTCAACCACC	AGCTTCTGAT
AT4G14365	+	498	1.47e-11	CTGATTCAGT	TCCTACACCAACTCAACCTCAACCACC	AGCTTCTCCT
AT4G14365	+	456	1.47e-11	CTGATTCAGT	TCCTACACCAACTCAACCTCAACCACC	AGCTTCTGAT
AT3G56400	+	97	2.11e-09	TTAAATCAAT	GCCCCGCCCAACTCTACCTTTTCCACG	AAAACGGAAT
AT1G07650	-	8	6.24e-09	TTCCGGCTTG	CTCACTGCCTCCGCACCGTTCTCCACC	GCTCTCT
AT2G03530	-	476	1.74e-08	CGCACAAGAA	TCCAGCGAAAACCGCCCAACCTCTACC	TTTGGAGTCA
AT1G67470	-	455	3.33e-08	GACATTTTCT	TCCGCCGCCGCTCTCACCTCCATCCTC	CGTCGTACAA
AT1G07650	-	56	4.12e-08	GCCGTCAATG	TCTCGCACGTATCCAACCTTCTGCCCC	CATTCTTTAT
AT4G26090	-	515	4.57e-08	TTGCCCATCA	TCCAAAGCCCACTTTCACACATCTCCC	ATATGAATAA
AT1G67470	-	242	5.63e-08	CCTCGTTGAG	CTTCAAGCCATCGGTACAATCGCCACC	GCTCTAGCTG
AT1G10340	-	671	5.63e-08	ATATATCAAC	TCAAGAGTCAACTGGCCCATAGGCACC	TTTTCATTAT
AT1G08450	-	447	6.24e-08	ACCGTTGGCC	TCCGACGACGGCTCAAGCCTATCTTCG	TCGCCGGCTT
AT1G10340	-	28	6.91e-08	TACTTGAAAA	CTAAACGTCAACTCATCAGCTTCCACC	AAGAACTCTC
AT5G19250	-	397	7.65e-08	TCTTTTATCT	CCCCCTCTCTGCCTACGCGGCTCCACG	GGGCTTGACT
AT4G08480	-	697	7.65e-08	GTAACGTTCT	ACCAAACCCGTCTCGCCAATCCGCCCC	GTAAAAAAAA
AT3G56710	+	35	8.46e-08	CTTTCTTCCC	ACTTGCACACGTGGACCCCTCACCTCC	CATTCGTTTC
AT3G50950	-	69	9.36e-08	TCGATCAAGA	TCCTCCACCAAGTTTTTCTTCACCTCG	GGATCCAGAG
AT3G17700	-	316	9.36e-08	TTCAAGATCT	GCTACACTCAGCGAAAACGCCTCCACG	TTTGTCACAC
AT2G40600	-	368	1.14e-07	CTTTGATTGA	GACGGCGTGTACGTCTCCTGCTCCTCC	TACGTTGGAG
AT1G67470	+	161	1.39e-07	CACAAAGCAA	CTCAACGCCAATCTTATCATCCTCTCC	ATTATCACTC
AT5G48380	-	641	2.05e-07	AGCAGATGTA	CCCGCCAACCACGGTTCAGCAAACACC	CCAAAATGTT
AT4G14365	+	926	2.25e-07	TTTGGCATTT	TCTTGAGTCAACTCCAAAGTCTCCACT	TTTTGTTTTC
AT1G67470	+	3	2.47e-07	CA	TTCGCAACCGGTGGATCCAAAACCTCC	GAGACTCGAT
AT5G11250	-	657	2.98e-07	GAGATCAAAG	GCTTGCATCAGCATTAGAACCACCACC	ACCTCCTCTC
AT5G63410	+	435	3.27e-07	ATTTATAACT	TCACCCACCGGTCCACCACTTTCAACC	TCTCAATAAG
AT1G07650	+	283	3.27e-07	ATACAAAGTG	TCCAGCCTAGTCCCCACACTCCCCTCT	CTCAATTCGT
AT1G21270	-	20	3.59e-07	AATTATGTAG	ACCACCTTCACCTAACCCTTCTCTTCC	CTGCTTTTTT
AT4G25940	+	100	4.73e-07	ATTCTCACTA	CACCGCCCCCATCGTATCTTATTCTCC	TGATAATAAA
AT2G37710	+	745	4.73e-07	ACTGTTATTA	GTTACCGTCGAATCTTCCATCATCACC	GATAAATACT
AT1G26420	-	180	5.17e-07	CGTCTCTCTT	TCCCCAGCCGAGGCCATTAGAAGCCCC	ACAGCAACAG
AT2G03530	-	43	6.19e-07	TACATAGAAT	CCTGCCGTCCCTGCTTTCGCCTTTTCC	GCGAGTTTCT
AT3G26210	+	775	6.76e-07	TAGCGATCAA	TCAAAGAACAGGGCCCACATATCCCCC	AGATAAATTT
AT3G14620	-	580	8.8e-07	CTTTTGTAGA	ATCAAAGCCATTGCCATCTTTGCCTCC	AACATAGCAA
AT4G29050	+	868	1.6e-06	CCCATCAATA	GCCTATATCGATGTGAAACTCCCCCCC	AGACATTACA
AT2G03530	-	551	3.07e-06	AAATAACCTG	GACAGAGTCTGCAGCCGCGTATCCAGC	GGCTTGACCT

### Sheet: Motif3
Sequence name	Strand	Start	P-value		Site
-------------	------	-----	--------		---------------
AT3G26220	-	660	2.4e-08	TAATAGTGAC	ATCACCAGCCTCTTC	CATGTCAAGA
AT3G26210	-	8	2.4e-08	CAATTGTGGC	ATCACCAGCCTCTTC	CATGTCA
AT3G29400	+	171	3.16e-08	ATCCATACGT	TTCTTCATCTTCTTC	ACCAATCTCA
AT1G03290	-	1	4.89e-08	ATTCTACTTC	TTCTTCATCTTCGTC
AT1G55450	+	39	5.76e-08	AACTCTCTTA	TTCTTCAACCTCTCC	TTAAACAAAG
AT5G52750	+	247	6.83e-08	ATAGTCATCA	CTCATCAGCTTCGTC	GTAGTCTTTG
AT4G13510	-	616	8.35e-08	ATTCCTCAAC	TTCATCATCTTCTTC	ATATTCATCA
AT3G56410	-	395	2.17e-07	CACTAAACTC	CTCTTCATCTTCATC	TTCATGTTTT
AT2G43850	+	845	3.28e-07	TTTAAAATTT	ACCATCATCCTCTCC	ACTTCACTAA
AT1G66880	-	641	4.79e-07	TCTTTGCATG	TTCTTCATCTACGTC	TTCTTTATTG
AT3G17700	-	253	5.46e-07	CTTTGGTGGC	ATCTTTATCCTCGTC	CCATCTGCAA
AT4G13510	+	449	1.07e-06	TAGGCTTCAC	TTCTCCATCTCCTCC	ACCTTATGCA
AT3G04210	+	232	1.07e-06	TCTTAATAAT	TTGTTCAACCTCTTC	TCATGGTATG
AT3G14620	+	196	1.18e-06	AAACACAACT	TTCACCATTCTCGTC	CATCTAACAA
AT1G66880	-	901	1.18e-06	TACTCCCATC	TCCTTTAGCCTCATC	TCTTGCTGTG
AT4G25940	-	979	1.3e-06	TCTATCT	CTCTCTTGCCTCACC	ATTACGTGCG
AT1G10340	-	538	1.45e-06	CTTCTGTTGA	ATCTCTTGCTTCTCC	GTTCGCAATA
AT2G23200	+	971	1.59e-06	CTCCTTCAAT	CTCATCTTCTTCCTC	AATCCAGTCT
AT5G52760	-	165	1.94e-06	TAAAAGCTGA	CTCTCCTACTACGTC	AAATTGTCTA
AT3G26220	-	636	1.94e-06	CCATGTCAAG	ATCTTTATCCTCCTC	AGGTAATCTC
AT1G03290	+	487	1.94e-06	CTTTTAGTAT	CTCACCATCTACACC	AAAGGTTGAT
AT4G33050	+	403	2.13e-06	GTTCAATTCT	TTCATAATCCTCTTC	TTGGATATAG
AT3G26210	-	616	2.8e-06	CAAATTCCCT	TTCTCCTATCTCTTC	AGATCTATCG
AT3G50950	-	751	3.04e-06	TCCTCATCAG	TTGTTCAGCTACTTC	TGCTGGTGTA
AT2G03530	+	265	3.32e-06	GAATCAGCCT	TTCTCTATTCTCTCC	TGCATTCAAC
AT2G40600	+	598	3.92e-06	TCTGATCCAA	ACCATCATCCACATC	TCTCTGTTTT
AT1G03290	+	731	3.92e-06	ACGCATAACG	TTCATTTGCTTCATC	CAGAAAAATA
AT4G26090	-	174	4.26e-06	CTCTCTCCTT	CCCATTTTCTTCGTC	TACGTGTCGA
AT1G66880	-	973	4.62e-06	GTTCATAGCC	TTCCTCTACTTCTCC	TTATCAAGCC
AT1G25390	+	492	5e-06	ACACCCATTT	TTCTTCTACTGCTTC	TCAATTTAAA
AT2G01670	+	127	6.25e-06	CTTAAATTGA	TTCTCTTACTACTTC	TTAATTTTGT
AT5G48380	-	304	7.23e-06	ACGAATCACA	ACCTCTAGTCTCTCC	CAAGCCAAAT
AT5G40170	+	316	8.91e-06	CACATCCAAA	ACCTCAAACTTCTTC	TTTTTTAAGC
AT4G13510	+	395	1.15e-05	GATTAACTTA	CTGTTCAGGTTCTTC	CTCTTTGGTT

### Sheet: Motif4
Sequence name	Strand	Start	P-value		Site
-------------	------	-----	--------		---------------
AT2G07180	+	147	7.13e-13	TTGTATTATC	TAGAGATTGACCCGCGGTATACCGC	ATGTTAATAT
AT5G52760	+	896	1.79e-12	AACATATGGA	CAGGGTCGTACACGCGGCATTCTGA	GTGATCCGTA
AT5G52750	+	787	5.83e-12	TCAACGTTGT	CCGGGTCGTACACGCGGAATTCTGA	AAACTACACT
AT5G44870	-	517	1.11e-11	AACTATCTAC	TAGGATTTAACCCGCGGTTTACCGC	GGACAATCGG
AT1G08450	+	353	3.33e-11	GGGTCGTATC	CAGTGTCGAAGACGCCTTCTACGGC	GTCGTGTCGG
AT4G08480	-	830	8.18e-11	ATATAAAAAC	TAGTTTTTTATCCGCGGTATACCGC	GTGGACAATT
AT4G36550	+	863	3.91e-10	AAAATAAACA	CGGTGACGTAGACGCCGTCACCGTC	CAATCTCATC
AT2G23200	+	526	8.55e-09	GGTTTGGACG	ACGAGCTTGTCCCGGGGTTGGCCTA	GCTCATCGGT

### Sheet: Motif5
Sequence name	Strand	Start	P-value		Site
-------------	------	-----	--------		---------------
AT2G40600	+	927	3.86e-10	ATTATAAACT	ATCCGGACAAACCGGTTCACC	AAACGAAAAT
AT1G67470	+	923	2.79e-09	ACAGTAACAG	ACCAGAACAAACCGGTTGACA	CTCTTAAAAA
AT4G08470	-	436	3.62e-09	AATTTATCAA	AACCAAACAAGCCTATACACC	CGAAACTCTA
AT2G03530	-	690	8.56e-09	TTTCGATACT	CTCCGAACAAAACTATACCCC	AAAATGTGCT
AT1G13110	+	258	8.56e-09	AAAATATATA	ACGCAACCAAACCGGTCCGCA	AAAACGAATA
AT4G19660	-	459	1.22e-08	GCCTCTCTGA	ACCAAACCAAGCCGGATCCTC	AAGGCTATTA
AT2G07180	+	498	1.91e-08	CCGTATTAAT	ATCAATCCAAACCCGTCCACC	ATTTAACCTC
AT3G56400	-	513	5.53e-08	CTTATCAGCT	ATCAATCCAGATGTATACCCC	CTAAATAGAC
AT2G40270	+	882	6.12e-08	ATGACAAGTG	ACCAGACCACGAGGATCCCAC	ATGGGAAGAG
AT1G67470	-	322	8.24e-08	AAAAATCCCC	ACCCGAACAAGACTATTCTCA	GATCCTTCTT
AT4G08470	-	356	9.09e-08	AATTTAACAA	AACTAAACAAACCTATGCACC	CAAAACTCTA
AT1G26420	-	89	1.1e-07	CTCCTATACT	CCCCAAACAGATATATCCCCC	AAAAAGTCGA
AT5G44870	+	496	1.21e-07	TTAGTATAAA	AACCAAATAAACCGATTGTCC	GCGGTAAACC
AT1G13110	-	745	1.21e-07	TCGTCAAAGT	ATCCAAACACATGGGGTGCCA	CGGGCCCATA
AT5G40170	-	270	1.93e-07	GGTTATGCTA	ATGAGACCAGACGGGCACCCG	AATTCTTACT
AT5G39020	-	594	1.93e-07	TCACTATTCA	AACCGACGAGATCGATGCCAC	CGGAGATCGG
AT3G48090	+	881	2.11e-07	TTTCTTCTAT	ACGAGACCAAATCTGAAAACC	CAAGTCAAGC
AT2G01670	+	13	2.52e-07	TAACCAATTA	AACCCTACAAATCGAGAGACC	ACGAAACGAC
AT3G56410	+	603	2.75e-07	CAATTTGAAA	ACCTGAACAAACCTGTCAAAC	ACGGTATAGA
AT4G19660	-	67	3.89e-07	CCCAAAAAGC	ACACGTGCAAGTCTGTTGCCC	TTCTCTGTAC
AT2G28940	-	199	5.43e-07	AGTTTAACTC	ATCAAAACAAATGTTTTCTCC	ATATAAGAGG
AT2G23200	+	432	9.49e-07	ATGCATAGAG	ACCCGTCTATATGGGAAGCCC	CAGAAATGTT
AT3G56710	-	478	1.03e-06	TTTTTCTCCC	ATGCAAACACATCGGTTCTTG	AATGGCTCTC
AT5G63410	+	190	2.65e-06	ACTTATCACA	CACACACCACATCTGAACTAC	GTACAAATAA

### Sheet: Motif6
Sequence name	Strand	Start	P-value		Site
-------------	------	-----	--------		---------------
AT2G43850	+	245	6.95e-12	AATGCAAATG	GATCAGCGAACGACGTTGTCC	CATTCACTCC
AT3G60190	+	289	1.1e-09	ATTAGGTGAA	GACGAGCCATCGTCGTTTTCC	ACATATCTCA
AT5G02290	-	790	2.18e-09	CAGGCTTCAC	TTTCATCCATGGACTTGGGCC	CTTGGCCATT
AT2G43850	+	375	2.72e-09	CATGTAGATA	TATCTGCGAACGACGTTGTCC	TATTTGCTAC
AT1G08450	+	457	4.16e-09	CGAAGATAGG	CTTGAGCCGTCGTCGGAGGCC	AACGGTGGTG
AT2G43850	+	316	1.36e-08	ACTATAAATG	GATCGCTGAACGACGTCGTCC	CGATTGCTCC
AT3G56710	-	38	2.55e-08	ACGAATGGGA	GGTGAGGGGTCCACGTGTGCA	AGTGGGAAGA
AT2G43850	+	205	2.55e-08	TCTTGTCTCT	GTTCATCGACCGGCTCAGGCG	TCTTGCGATA
AT1G08450	-	262	2.55e-08	GGAACATGCT	TTCGATTCTCCGACGCGGTCC	CATCGCTCCT
AT4G19660	+	292	4.59e-08	CCATACTACT	TATCAGTCACCGCCGCCTCCA	TGTACAGAGT
AT3G50950	+	31	6.8e-08	TGTGACTCTA	GATCATCCTTCCACGTTTCGC	ACTCTCGCTC
AT4G19660	+	151	7.92e-08	AATTCAAGAA	GTTGAGCAATGGCCTTGGGAC	ACATTTAACT
AT3G50950	+	597	1.32e-07	ATCCAGCATT	GTTGAGGCCAGGACGTATGGA	CATGCACATT

### Sheet: Motif7
Sequence name	Strand	Start	P-value		Site
-------------	------	-----	--------		---------------
AT4G26070	+	720	1.14e-07	AAAAATTGTT	TGACCAAAAAAAAAA	AGAGATTAAA
AT3G56400	+	321	4.64e-07	CTAGTCTAAC	TTAACAAAAAAAAAA	GAGTTAATTA
AT2G31880	+	927	9.05e-07	ATAAAGTTTT	AGAAGAAAAAAAAAA	CCACGAAACA
AT5G02290	-	380	1.13e-06	TTTGATTTCT	TGACCAAGAAAAAAA	AGACTTGATT
AT3G50950	-	941	1.29e-06	CGCATTTCAC	TTAGGAAAAAAAAAA	ATGATTTCAC
AT5G11250	-	984	1.61e-06	AA	AAAGGAAAAAAAAAA	GAGTAAAGAT
AT5G02290	-	75	1.61e-06	AACTACTAAA	TCAACAAAAAAAAAA	ATTATTTAGC
AT4G23180	+	862	1.61e-06	ACCTTTTTTT	TGATCAAAAAAAAAA	AAGACTTTAG
AT3G48090	-	246	1.61e-06	ATCTCTCATG	TAAAGAAAAAAAAAA	TGTATCTCTT
AT5G17880	+	911	2.68e-06	CCGTTTTCGG	AAAAGAAAAAAAAAA	ATAGCCACTA
AT2G43850	-	429	2.68e-06	AAAACAAGAA	AAAAGAAAAAAAAAA	GATTCTCAAC
AT3G50950	-	876	3.47e-06	ATGATAGTGT	TTAACAAAGAAACAA	ATAAAAGAAC
AT1G73805	-	299	3.47e-06	ATCTTTTCTT	TAAGCAAGAAAACAA	AAAATTGAAC
AT4G26070	-	30	4.11e-06	AAACTTGCTT	TAGGCAAAAGAAAAA	ATAGACTTTC
AT5G02290	-	55	4.65e-06	AAAAAATTAT	TTAGCAAAGAGAAAA	AAAAAATTAC
AT1G73805	-	152	4.65e-06	GTTAAGCAGG	AGAACAAAAAACAAC	AATAGTTTTT
AT2G31880	+	455	6.02e-06	GGAAGAATTT	AAATCAAAAAAAAAA	TGTACAATTT
AT3G48090	+	634	6.67e-06	CAATTTGGTT	TAGCCAAAAAAACAA	ACTAAATTTT
AT3G56710	-	410	7.43e-06	AATTGATGTT	AGATGAAAAAAAAAA	AGGTTGTGTA
AT5G26920	+	590	9.18e-06	TACTTGTTCT	TCAGCAAAGAAAAAC	TGAGAATACT
AT4G23180	-	98	9.18e-06	CACATATACA	TAAGGAAAGAGAAAA	TAAAACCGAG
AT4G26090	+	136	1.01e-05	GGTCCCACGT	TTAGCAGAAAACAAA	AACCGGTGGA
AT4G26090	+	545	1.13e-05	CTTTGGATGA	TGGGCAAGAGACAAA	ATACCCAAGA
AT3G60190	-	590	1.23e-05	AACATAGACA	TAAACACAAAAACAA	TGAGTTTCTC
AT3G56710	+	584	1.23e-05	ATCTAATACG	AAAAGAAGGAAAAAA	CAAACTAAGG
AT3G50950	+	366	1.23e-05	ATCGGTCTAC	TGATCAAGAAAACAA	CGATCCGTTA
AT5G11250	-	305	1.35e-05	GTACTGTGAT	ATATCAAAAAACAAA	TGGCAAAAGC
AT5G40170	+	620	1.49e-05	TATAAGATGT	TGTCCAAAAAAAAAA	TCTTACCATT
AT3G56710	-	287	1.75e-05	TGTTTTCTAA	AAGACACAAAAAAAA	TGTCTATGTT
AT1G73805	+	600	1.75e-05	TCTTACAAGA	TAAAGAAAGGAACAA	AAATTCTTCG
AT4G26090	-	356	1.91e-05	AGAATAATAA	TGAGGAGAGGAAAAA	AGAGAGTTTA
AT3G56710	-	167	1.91e-05	ACGTTTAACT	ATGGCAAAAAAACAC	AGTAGAACCC
AT2G31880	-	519	1.91e-05	AATTAAAGTC	TAAAGAAGAAAAAAC	CATTATAAAA
AT3G04210	-	330	2.05e-05	CGGACAAGCA	ATAACAAAGGAAAAC	TACAAAATAC
AT1G73805	-	917	2.42e-05	TAGTCTCACA	AAAACCAAAAAAAAA	TAAAAAAAAA
AT5G44870	-	259	2.58e-05	ATGATTTTGA	ATAGCAAAGAAGAAA	ATCCAAAATT
AT4G23810	+	167	2.58e-05	CTTAAATATA	TTGACACAAAACAAA	AACATATAGG
AT4G26070	-	243	2.79e-05	TCCATTCATT	TTTCCAAAAAAAAAA	AAGAAATAGA
AT3G48090	-	559	4.2e-05	GGAGACTAAA	TTAACAAAAGAAACA	AAAAAAAGTC
AT1G21250	+	823	4.2e-05	TATCCAGAAA	AGAACAGAGGACCAA	GACATTTGAA
AT1G21250	-	188	4.2e-05	TTGAGTAGTT	ACACGAAAAAGCAAA	GTCTAAAGAC
AT3G50950	+	821	4.47e-05	GAGTTCTTAA	AAGCCAAGAAGCAAA	TAGATAATTC
AT5G44870	+	396	4.74e-05	AAATAAGTAA	ATAACAAAAAAAAAT	CCCAATTATT
AT4G19660	+	108	5.68e-05	ACGATGATGA	AGAAGAACAAGAAAA	CGCAGTAGAG

### Sheet: Motif8
Sequence name	Strand	Start	P-value		Site
-------------	------	-----	--------		---------------
AT5G44870	+	514	7.7e-15	AAACCGATTG	TCCGCGGTAAACCGCGGGTTAAATCCTAG	TAGATAGTTA
AT4G08480	+	827	3.91e-14	AAAAATTGTC	CACGCGGTATACCGCGGATAAAAAACTAG	TTTTTATATA
AT2G07180	-	146	8.33e-14	AAAATATTAA	CATGCGGTATACCGCGGGTCAATCTCTAG	ATAATACAAC
AT2G07180	-	461	2.94e-11	ATATTAATAC	GGGATGGTATACTATGGATGAAATCCTAG	AATTAAAAAT
AT2G07180	-	651	3.76e-11	GATATTAATA	CGGACGATATATTACGGGTGAAATCCTAA	ATGTAACAAT
AT1G08450	-	352	1.86e-10	GCTCCGACAC	GACGCCGTAGAAGGCGTCTTCGACACTGG	ATACGACCCT
AT5G48380	-	313	5.15e-10	CGATTTTAGA	GAGGAGATAAACCACGAATCACAACCTCT	AGTCTCTCCC
AT5G40170	+	256	1.64e-09	CCATTTATTT	CCCCAGTAAGAATTCGGGTGCCCGTCTGG	TCTCATTAGC
